# Mutant p53 Exploits Enhancers to Elevate Immunosuppressive Chemokine Expression and Impair Immune Checkpoint Inhibitors in Pancreatic Cancer

**DOI:** 10.1101/2024.08.28.609802

**Authors:** Dig B. Mahat, Heena Kumra, Sarah A. Castro, Emily Metcalf, Kim Nguyen, Ryo Morisue, William W. Ho, Ivy Chen, Brandon Sullivan, Leon K. Yim, Arundeep Singh, Jiayu Fu, Sean K. Waterton, Yu-Chi Cheng, Sylvie Roberge, Enrico Moiso, Vikash P. Chauhan, Hernandez Moura Silva, Stefani Spranger, Rakesh K. Jain, Phillip A. Sharp

## Abstract

Pancreatic ductal adenocarcinoma (PDAC) is an aggressive cancer without effective treatments. It is characterized by activating KRAS mutations and p53 alterations. However, how these mutations dysregulate cancer-cell-intrinsic gene programs to influence the immune landscape of the tumor microenvironment (TME) remains poorly understood. Here, we show that p53^R172H^ establishes an immunosuppressive TME, diminishes the efficacy of immune checkpoint inhibitors (ICIs), and enhances tumor growth. Our findings reveal that the upregulation of the immunosuppressive chemokine Cxcl1 mediates these pro-tumorigenic functions of p53^R172H^. Mechanistically, we show that p53^R172H^ associates with the distal enhancers of the Cxcl1 gene, increasing enhancer activity and Cxcl1 expression. p53^R172H^ occupies these enhancers in an NF-κB-pathway-dependent manner, suggesting NF-κB’s role in recruiting p53^R172H^ to the Cxcl1 enhancers. Our work uncovers how a common mutation in a tumor-suppressor transcription factor appropriates enhancers, stimulating chemokine expression and establishing an immunosuppressive TME that diminishes ICI efficacy in PDAC.

**Graphical Abstract:** 
