## Supplementary material for "Mutant p53 Exploits Enhancers to Elevate Immunosuppressive Chemokine Expression and Impair Immune Checkpoint Inhibitors in Pancreatic Cancer": Table_1_Primer_Oligos: Table_1_Primer_Oligos copy.xlsx

### Sheet: Sheet1
Name	Sequence	Purpose
Trp53_Intron1_LEFT_CRISPR_TOP	AAACTCCGTCCTTTTTCGCAATCC	DNA oligo for cloning into pU6-(BbsI)_CBh-Cas9-T2A-BFP (Addgene Plasmid #64323) for expression of gRNA targeting p53 intron-1
Trp53_Intron1_LEFT_CRISPR_BOT	CACCGGATTGCGAAAAAGGACGGA	DNA oligo for cloning into pU6-(BbsI)_CBh-Cas9-T2A-BFP (Addgene Plasmid #64323) for expression of gRNA targeting p53 intron-1
Trp53_Intron10_RIGHT_CRISPR_TOP	CACCGGTGACAGTTGTGATAATAA	DNA oligo for cloning into pU6-(BbsI)_CBh-Cas9-T2A-BFP (Addgene Plasmid #64323) for expression of gRNA targeting p53 intron-10
Trp53_Intron10_RIGHT_CRISPR_BOT	AAACTTATTATCACAACTGTCACC	DNA oligo for cloning into pU6-(BbsI)_CBh-Cas9-T2A-BFP (Addgene Plasmid #64323) for expression of gRNA targeting p53 intron-10
Cxcl1_Exon2_CRISPR_TOP	AAACCACTGCACCCAAACCGAAGT	DNA oligo for cloning into pU6-(BbsI)_CBh-Cas9-T2A-BFP (Addgene Plasmid #64323) for expression of gRNA targeting Cxcl1 Exon-2
Cxcl1_Exon2_CRISPR_BOT	CACCACTTCGGTTTGGGTGCAGTG	DNA oligo for cloning into pU6-(BbsI)_CBh-Cas9-T2A-BFP (Addgene Plasmid #64323) for expression of gRNA targeting Cxcl1 Exon-2
Cxcl1_e8695_CRISPR_LEFT_TOP	CACCCATACTTAATGGACACAGCG	DNA oligo for cloning into pU6-(BbsI)_CBh-Cas9-T2A-BFP (Addgene Plasmid #64323) for the deletion of e8695
Cxcl1_e8695_CRISPR_LEFT_BOT	AAACCGCTGTGTCCATTAAGTATG	DNA oligo for cloning into pU6-(BbsI)_CBh-Cas9-T2A-BFP (Addgene Plasmid #64323) for the deletion of e8695
Cxcl1_e8695_CRISPR_RIGHT_TOP	AAACAGCATTTCCATCACAGATGC	DNA oligo for cloning into pU6-(BbsI)_CBh-Cas9-T2A-BFP (Addgene Plasmid #64323) for the deletion of e8695
Cxcl1_e8695_CRISPR_RIGHT_BOT	CACCGCATCTGTGATGGAAATGCT	DNA oligo for cloning into pU6-(BbsI)_CBh-Cas9-T2A-BFP (Addgene Plasmid #64323) for the deletion of e8695
Cxcl1_e8696_CRISPR_LEFT_TOP	AAACCCCATACACTTCTAAATTAT	DNA oligo for cloning into pU6-(BbsI)_CBh-Cas9-T2A-BFP (Addgene Plasmid #64323) for the deletion of e8696
Cxcl1_e8696_CRISPR_LEFT_BOT	CACCATAATTTAGAAGTGTATGGG	DNA oligo for cloning into pU6-(BbsI)_CBh-Cas9-T2A-BFP (Addgene Plasmid #64323) for the deletion of e8696
Cxcl1_e8696_CRISPR_RIGHT_TOP	CACCTTGTTACCAACCGTTGATAA	DNA oligo for cloning into pU6-(BbsI)_CBh-Cas9-T2A-BFP (Addgene Plasmid #64323) for the deletion of e8696
Cxcl1_e8696_CRISPR_RIGHT_BOT	AAACTTATCAACGGTTGGTAACAA	DNA oligo for cloning into pU6-(BbsI)_CBh-Cas9-T2A-BFP (Addgene Plasmid #64323) for the deletion of e8696
Cxcl1_e8697_CRISPR_LEFT_TOP	AAACAGATCAAGCTCTGGCAGAAC	DNA oligo for cloning into pU6-(BbsI)_CBh-Cas9-T2A-BFP (Addgene Plasmid #64323) for the deletion of e8697
Cxcl1_e8697_CRISPR_LEFT_BOT	CACCGTTCTGCCAGAGCTTGATCT	DNA oligo for cloning into pU6-(BbsI)_CBh-Cas9-T2A-BFP (Addgene Plasmid #64323) for the deletion of e8697
Cxcl1_e8697_CRISPR_RIGHT_TOP	AAACGTTCTGGGGAACTGGATAAT	DNA oligo for cloning into pU6-(BbsI)_CBh-Cas9-T2A-BFP (Addgene Plasmid #64323) for the deletion of e8697
Cxcl1_e8697_CRISPR_RIGHT_BOT	CACCATTATCCAGTTCCCCAGAAC	DNA oligo for cloning into pU6-(BbsI)_CBh-Cas9-T2A-BFP (Addgene Plasmid #64323) for the deletion of e8697
Ccl2_Exon2_CRISPR_TOP	CACCGCAAGATGATCCCAATGAGT	DNA oligo for cloning into pU6-(BbsI)_CBh-Cas9-T2A-BFP (Addgene Plasmid #64323) for expression of gRNA targeting Ccl2 Exon-2
Ccl2_Exon2_CRISPR_BOT	AAACACTCATTGGGATCATCTTGC	DNA oligo for cloning into pU6-(BbsI)_CBh-Cas9-T2A-BFP (Addgene Plasmid #64323) for expression of gRNA targeting Ccl2 Exon-2
Cxcl5_Exon2_CRISPR_TOP	CACCAGGTCCACAGTGCCCTACGG	DNA oligo for cloning into pU6-(BbsI)_CBh-Cas9-T2A-BFP (Addgene Plasmid #64323) for expression of gRNA targeting Cxcl5 Exon-2
Cxcl5_Exon2_CRISPR_BOT	AAACCCGTAGGGCACTGTGGACCT	DNA oligo for cloning into pU6-(BbsI)_CBh-Cas9-T2A-BFP (Addgene Plasmid #64323) for expression of gRNA targeting Cxcl5 Exon-2
Trp53_cDNA_from_MC205636_F	CTAGCGAATTCATGACTGCCATGGAGGAGTC	CTAGC is the leader, GAATTC is EcoRI restriction site, and the remaining sequence hybridyzes to the beginning of the p53 ORF
Trp53_cDNA_from_MC205636_R	CTTCGCGGCCGCTCAGTCTGAGTCAGGCCC	CTTC is the leader, GCGGCCGC is NotI restriction site, and the remaining sequence hybridyzes to the beginning of the p53 ORF
Trp53_qPCR_F	AAGTTCTGTAGCTTCAGTTCATTG	qPCR primer
Trp53_qPCR_R	AATGTCTCCTGGCTCAGAGG	qPCR primer
Cxcl1_qPCR_F	TGCACCCAAACCGAAGTCAT	qPCR primer
Cxcl1_qPCR_R	CTCCGTTACTTGGGGACACC	qPCR primer
ActinB_qPCR_F	CCTCCCTGGAGAAGAGCTATG	qPCR primer
ActinB_qPCR_B	TTACGGATGTCAACGTCACAC	qPCR primer
NFKB1_qPCR_F	GGCAGACGATGATCCCTACG	qPCR primer
NFKB1_qPCR_R	AGCGGAATCGAAATCCCCTC	qPCR primer
NFKB2_qPCR_F	TCGACCTCCACCGGATCTTA	qPCR primer
NFKB2_qPCR_R	CCGGTTCAGCTTTCCAGAGT	qPCR primer
RelA_qPCR_F	CAGATGATCGCCACCGGATT	qPCR primer
RelA_qPCR_R	AGGGATGCTGGGAAGGTGTA	qPCR primer
RelB_qPCR_F	GTGATCGTCCCAGCCGACC	qPCR primer
RelB_qPCR_R	CTGGAGACCGTTAGTGACAGG	qPCR primer
cRel_qPCR_F	AACAACCGGACATACCCGTC	qPCR primer
cRel_qPCR_R	ACAAAGGTCTGCGTTCTGGT	qPCR primer
